# Endless Conflicts: Detecting Molecular Arms Races in Mammalian Genomes

**DOI:** 10.1101/685321

**Authors:** Jacob C. Cooper, Christopher J. Leonard, Brent S. Pedersen, Clayton M. Carey, Aaron R. Quinlan, Nels C. Elde, Nitin Phadnis

## Abstract

Recurrent positive selection at the codon level is often a sign that a gene is engaged in a molecular arms race – a conflict between the genome of its host and the genome of another species over mutually exclusive access to a resource that has a direct effect on the fitness of both individuals. Detecting molecular arms races has led to a better understanding of how evolution changes the molecular interfaces of proteins when organisms compete over time, especially in the realm of host-pathogen interactions. Here, we present a method for detection of gene-level recurrent positive selection across entire genomes for a given phylogenetic group. We deploy this method on five mammalian clades – primates, mice, deer mice, dogs, and bats – to both detect novel instances of recurrent positive selection and to compare the prevalence of recurrent positive selection between clades. We analyze the frequency at which individual genes are targets of recurrent positive selection in multiple clades. We find that coincidence of selection occurs far more frequently than expected by chance, indicating that all clades experience shared selective pressures. Additionally, we highlight Polymeric Immunoglobulin Receptor (PIGR) as a gene which shares specific amino acids under recurrent positive selection in multiple clades, indicating that it has been locked in a molecular arms race for ∼100My. These data provide an in-depth comparison of recurrent positive selection across the mammalian phylogeny, and highlights of the power of comparative evolutionary approaches to generate specific hypotheses about the molecular interactions of rapidly evolving genes.
