## Supplemental Table 1 for "Endless Conflicts: Detecting Molecular Arms Races in Mammalian Genomes"

### Sheet: primates
Species	common_name	abbreviation	taxidID	group	genome ID	citation
Homo sapiens	human	Hsap	9606	HOM	GCA_000001405.27
Pan paniscus	bonobo	Ppan	9597	HOM	GCA_000258655.2	The bonobo genome compared with the chimpanzee and human genomes
Pan troglodytes	chimpasnzee	Ptro	9598	HOM	GCA_002880755.3	Initial sequence of the chimpanzee genome and comparison with the human genome
Gorilla gorilla	gorilla	Ggor	9593	HOM	GCA_000151905.3	Insights into hominid evolution from the gorilla genome sequence
Nomascus leucogenys	white-cheeked gibbon	Nleu	61853	HOM	GCA_000146795.3	Gibbon genome and the fast karyotype evolution of small apes
Pongo abelii	sumartran orangutan	Pabe	325	HOM	GCA_000001545.3	Comparative and demographic analysis of orang-utan genomes
Callithrix jacchus	common marmoset	Cjac	9483	NWM	GCA_000004665.1	The common marmoset genome provides insight into primate biology and evolution
Aotus nancymaae	Nacny Ma's Night monkey	Anan	37293	NWM	GCA_000952055.2
Saimiri boliviensis boliviensis	Bolivian squirrel monkey	Sbol	6907	NWM	GCA_000235385.1
Macaca fascicularis	crab-eating macaque	Mfas	9541	OWM	GCA_000364345.1	Genome-based analysis of the nonhuman primate Macaca fascicularis as a model for drug safety assessment
Macaca mulatta	rhesus macaque	Mmul	9544	OWM	GCA_000772875.3	A new rhesus macaque assembly and annotation for next-generation sequencing analyses
Papio anubis	olive baboon	Panu	9555	OWM	GCA_000264685.2
Cercocebus atys	sooty magabey	Caty	9531	OWM	GCA_000955945.1	Sooty mangabey genome sequence provides insight into AIDS resistance in a natural SIV host
Colobus angolensis	black and white colobus	Cang	54131	OWM	GCA_000951035.1
Macaca nemestrina	pig-tailed macaque	Mnem	13267	OWM	GCA_000956065.1	Identification of novel MHC class I sequences in pig-tailed macaques by amplicon pyrosequencing and full-length cDNA cloning and sequencing
Cebus capucinus	white-faced sapajou	Ccap	44416	OWM	GCA_001604975.1
Chlorocebus sabaeus	green monkey	Csab	13136	OWM	GCA_000409795.2
Nasalis larvatus	proboscis monkey	Nlar	7794	OWM	GCA_000772465.1
Mandrillus leucophaeus	drill	Mleu	36538	OWM	GCA_000951045.1
Rhinopithecus bieti	black snub-nosed monkey	Rbie	61621	OWM	GCA_001698545.1

### Sheet: Murinae
Species	common_name	abbreviation	taxidID	group	genome ID	citation
Mus musculus	house mouse	Mmus	52		GCA_000001635.8	Lineage-Specific Biology Revealed by a Finished Genome Assembly of the Mouse
Mus pahari	shrew mouse	Mpah	53616		GCA_900095145.2
Mus caroli	Ryukyu mouse	Mcar	34289		GCA_900094665.2
Mus spretus	western wild mouse	Mspr	12818		GCA_001624865.1
Apodemus speciosus	large Japanese field mouse	Aspe	57940		GCA_002335545.1
Apodemus sylvaticus	Eurpoean woodmouse	Asyl	40375		GCA_001305905.1
Rattus norvegicus	Norway rat	Rnor	73		GCA_000001895.4	Genome sequence of the Brown Norway rat yields insights into mammalian evolution

### Sheet: Cricetidae
Species	common_name	abbreviation	taxidID	group	genome ID	citation
Peromyscus maniculatus	North American deer mouse	Pman	11397		GCA_000500345.1
Ellobius talpinus	Northern mole vole	Etal	45550		GCA_001685095.1
Ellobius lutescens	Transcaucasian mole vole	Elut	45549		GCA_001685075.1
Microtus agrestis	short-tailed field vole	Magr	40376		GCA_001305995.1
Microtus ochrogaster	prairie vole	Moch	10848		GCA_000317375.1
Neotoma lepida	desert woodrat	Nlep	16657		GCA_001675575.1
Phodopus sungorus	Djungarian hamster	Psun	13189		GCA_001707965.1
Myodes glareolus	Bank vole	Mgla	12837		GCA_001305785.1
Mesocricetus auratus	golden hamster	Maur	11998		GCA_000349665.1
Cricetulus griseus	Chinese hamster	Cgri	2791		GCA_000448345.1

### Sheet: Caniformia
Species	common_name	abbreviation	taxidID	group	genome ID	citation
Ailurus fulgens	lesser panda	Aful	10797		Ailurus fulgens styani (assembly ASM200746v1)	Comparative genomics reveals convergent evolution between the bamboo-eating giant and red pandas
Enhydra lutris	sea otter	Elut	8272		Enhydra lutris kenyoni (assembly ASM228890v2)	The Genome of the Northern Sea Otter (Enhydra lutris kenyoni)
Lycaon pictus	African hunting dog	Lpic	41612		Lycaon pictus (assembly LycPicSAfr1.0)
Ursus maritimus	polar bear	Umar	16985		Ursus maritimus (assembly UrsMar_1.0)	Population Genomics Reveal Recent Speciation and Rapid Evolutionary Adaptation in Polar Bears
Odobenus rosmarus divergens	Pacific walrus	Oros	14031		Odobenus rosmarus divergens (assembly Oros_1.0)	Convergent evolution of the genomes of marine mammals
Leptonychotes weddellii	Weddell seal	Lwed	10491		Leptonychotes weddellii (assembly LepWed1.0)
Neomonachus schauinslandi	Hawaiian monk seal	Nsch	8042		Neomonachus schauinslandi (assembly ASM220157v1)
Mustela putorius furo	domestic ferret	Mput	3295		Mustela putorius furo (assembly MusPutFur1.0)	The draft genome sequence of the ferret (<i>Mustela putorius furo</i>) facilitates study of human respiratory disease
Ailuropoda melanocleuca	giant panda	Amel	2702		Ailuropoda melanoleuca (assembly AilMel_1.0)	Comparative genomics reveals convergent evolution between the bamboo-eating giant and red pandas
Canis lupus familiaris	dog	Clup	85		Canis lupus familiaris (assembly CanFam3.1)	The Dog Genome: Survey Sequencing and Comparative Analysis

### Sheet: Bovidae
Species	common_name	abbreviation	taxidID	group	genome ID	citation
Bison bison	American bison	Bbis	8907		Bison bison bison (assembly Bison_UMD1.0)
Ovis aries	sheep	Oari	83		Ovis aries (assembly Oar_v4.0)	The sheep genome reference sequence: a work in progress
Capra hircus	goat	Chir	10731		Capra hircus (assembly ARS1)	Sequencing and automated whole-genome optical mapping of the genome of a domestic goat (<i>Capra hircus</i>)
Capra aegagrus	wild goat	Caeg	34193		Capra aegagrus (assembly CapAeg_1.0)
Bos mutus	wild yak	Bmut	23015		Bos mutus (assembly BosGru_v2.0)	The yak genome and adaptation to life at high altitude
Pantholops hodgsonii	chiru	Phod	10763		Pantholops hodgsonii (assembly PHO1.0)	Draft genome sequence of the Tibetan antelope
Ammotragus lervia	aoudad	Aler	8236		Ammotragus lervia (assembly A_lervia_NAZ_v1.0)
Bos indicus	zebu cattle	Bind	3418		Bos indicus (assembly Bos_indicus_1.0)	Genome Sequence and Assembly of Bos indicus
Bubalus bubalis	water buffalo	Bbub	791		Bubalus bubalis (assembly UMD_CASPUR_WB_2.0)
Bos taurus	cattle	Btau	82		Bos taurus (assembly Bos_taurus_UMD_3.1.1)	A whole-genome assembly of the domestic cow, Bos taurus

### Sheet: Bats
Species	common_name	abbreviation	taxidID	group	genome ID	citation
Pteropus alecto	black flying fox	Pale	12056	Megachiroptera, Pteropdidae	Pteropus alecto (assembly ASM32557v1)	Comparative Analysis of Bat Genomes Provides Insight into the Evolution of Flight and Immunity
Pteropus vampyrus	large flying fox	Pvam	757	Megachiroptera, Pteropdidae	Pteropus vampyrus (assembly Pvam_2.0)	A high-resolution map of human evolutionary constraint using 29 mammals
Rousettus aegyptiacus	Egyptian rousette	Raeg	7672	Megachiroptera, Pteropdidae	Rousettus aegyptiacus (assembly Raegyp2.0)
Eidolon helvum	straw-colored fruit bat	Ehel	24425	Megachiroptera, Pteropdidae	Eidolon helvum (assembly ASM46528v1)	Genome-wide signatures of convergent evolution in echolocating mammals
Myotis lucifugus	little brown bat	Mluc	614	Microchiroptera, Vespertillonidae	Myotis lucifugus (assembly Myoluc2.0)	A high-resolution map of human evolutionary constraint using 29 mammals
Myotis brandtii	Brandt's bat	Mbra	18281	Microchiroptera, Vespertillonidae	Myotis brandtii (assembly ASM41265v1)	Genome analysis reveals insights into physiology and longevity of the Brandt’s bat <i>Myotis brandtii</i>
Myotis davidii	vesper bat	Mdav	14635	Microchiroptera, Vespertillonidae	Myotis davidii (assembly ASM32734v1)	Comparative Analysis of Bat Genomes Provides Insight into the Evolution of Flight and Immunity
Eptesicus fuscus	big brown bat	Efus	11703	Microchiroptera, Vespertillonidae	Eptesicus fuscus (assembly EptFus1.0)
Miniopterus natnlensis	natal long-fingered bat	Mnat	44094	Microchiroptera, Vespertillonidae	Miniopterus natalensis (assembly Mnat.v1)
Desmodus rotundus	common vampire bat	Drot	15041	Microchiroptera, Phyllostomdiae	Desmodus rotundus (assembly ASM294091v1)	Next-generation sequencing and phylogenetic signal of complete mitochondrial genomes for resolving the evolutionary history of leaf-nosed bats (Phyllostomidae)
Pteronotus parnellii	Parnell's mustached bat	Ppar	24124	Microchiroptera, Mormoopidae	Pteronotus parnellii (assembly ASM46540v1)	Genome-wide signatures of convergent evolution in echolocating mammals
Megaderma lyra	Indian false vampire	Mlyr	24426	Microchiroptera, Megadermatidae	Megaderma lyra (assembly ASM46534v1)	Genome-wide signatures of convergent evolution in echolocating mammals
Rhinolophus sinicus	chinese rufous horseshoe bat	Rsin	50556	Microchiroptera, Rhinolophidae	Rhinolophus sinicus (assembly ASM188883v1)	The Genomes of Two Bat Species with Long Constant Frequency Echolocation Calls
Rhinolophus ferrumequinum	greater horeshoe bat	Rfer	10960	Microchiroptera, Rhinolophidae	Rhinolophus ferrumequinum (assembly ASM46549v1)	Genome-wide signatures of convergent evolution in echolocating mammals
Hipposideros armiger	great roundleaf bat	Harm	15002	Microchiroptera, Hipposideridae	Hipposideros armiger (assembly ASM189008v1)	The Genomes of Two Bat Species with Long Constant Frequency Echolocation Calls
Rhinolophus ferrumequinum	greater horeshoe bat	Rfer	10960	Microchiroptera, Rhino	Rhinolophus ferrumequinum (assembly ASM46549v1)
Rhinolophus sinicus	chinese rufous horseshoe bat	Rsin	50556	Microchiroptera, Rhino	Rhinolophus sinicus (assembly ASM188883v1)
Miniopterus natnlensis	natal long-fingered bat	Mnat	44094	Microchiroptera, Vespertillonidae	Miniopterus natalensis (assembly Mnat.v1)
Megaderma lyra	Indian false vampire	Mlyr	24426	Microchiroptera, Megadermatidae	Megaderma lyra (assembly ASM46534v1)
Eidolon helvum	straw-colored fruit bat	Ehel	24425	Megachiroptera, Pteropdidae	Eidolon helvum (assembly ASM46528v1)
Pteronotus parnellii	Parnell's mustached bat	Ppar	24124	Microchiroptera, Mormoopidae	Pteronotus parnellii (assembly ASM46540v1)
Myotis brandtii	Brandt's bat	Mbra	18281	Microchiroptera, Vespertillonidae	Myotis brandtii (assembly ASM41265v1)
Desmodus rotundus	common vampire bat	Drot	15041	Microchiroptera, Phyllostomdiae	Desmodus rotundus (assembly ASM294091v1)
Hipposideros armiger	great roundleaf bat	Harm	15002	Microchiroptera, Hipposideridae	Hipposideros armiger (assembly ASM189008v1)
Myotis davidii	vesper bat	Mdav	14635	Microchiroptera, Vespertillonidae	Myotis davidii (assembly ASM32734v1)
Pteropus alecto	black flying fox	Pale	12056	Megachiroptera, Pteropdidae	Pteropus alecto (assembly ASM32557v1)
Eptesicus fuscus	big brown bat	Efus	11703	Microchiroptera, Vespertillonidae	Eptesicus fuscus (assembly EptFus1.0)
Rousettus aegyptiacus	Egyptian rousette	Raeg	7672	Megachiroptera, Pteropdidae	Rousettus aegyptiacus (assembly Raegyp2.0)
Pteropus vampyrus	large flying fox	Pvam	757	Megachiroptera, Pteropdidae	Pteropus vampyrus (assembly Pvam_2.0)
Myotis lucifugus	little brown bat	Mluc	614	Microchiroptera, Vespertillonidae	Myotis lucifugus (assembly Myoluc2.0)
